# Regulation of Prefrontal Patterning, Connectivity and Synaptogenesis by Retinoic Acid

**DOI:** 10.1101/2019.12.31.891036

**Authors:** Mikihito Shibata, Kartik Pattabiraman, Belen Lorente-Galdos, David Andrijevic, Xiaojun Xing, Andre M. M. Sousa, Gabriel Santpere, Nenad Sestan

**Affiliations:** Department of Neuroscience, Yale School of Medicine, New Haven, CT 06510, USA; Yale Child Study Center, New Haven, CT 06510; Yale Genome Editing Center, Yale School of Medicine, New Haven, CT 06510, USA; Department of Comparative Medicine, Yale School of Medicine, New Haven, CT 06510, USA; Department of Genetics, Yale School of Medicine, New Haven, CT 06510, USA; Department of Psychiatry, Yale School of Medicine, New Haven, CT 06510, USA; Program in Cellular Neuroscience, Neurodegeneration and Repair, CT 06510, USA; Neurogenomics Group, Research Programme on Biomedical Informatics, Hospital del Mar Medical Research Institute, Department of Experimental and Health Sciences, Universitat Pompeu Fabra, Barcelona, Catalonia, Spain; Kavli Institute for Neuroscience, Yale University, New Haven, CT 06520

**Author notes:** These authors contributed equally to this work (Mikihito Shibata, Kartik Pattabiraman). Correspondence to Nenad Sestan.

## Abstract

The prefrontal cortex (PFC) and its reciprocal connections with the mediodorsal thalamus (MD) are crucial for cognitive flexibility and working memory^1–4^ and are thought to be altered in several disorders such as autism spectrum disorder^5, 6^ and schizophrenia^6–9^. While developmental mechanisms governing regional patterning of the rodent cerebral cortex have been characterized^10–15^, the mechanisms underlying the development of PFC-MD connectivity and the lateral expansion of PFC with distinct granular layer 4 in anthropoid primates^16–23^ have not been elucidated. Here we report increased concentration of retinoic acid (RA), a signaling molecule involved in brain development and function^24, 25^ in the prospective PFC areas of human and macaque, compared to mouse, during mid-fetal development, a crucial period for cortical circuit assembly. In addition, we observed the lateral expansion of RA synthesizing enzyme, ALDH1A3, expression in mid-fetal macaque and human frontal cortex, compared to mouse. Furthermore, we found that enrichment of RA signaling is restricted to the prospective PFC by *CYP26B1*, a gene encoding an RA-catabolizing enzyme upregulated in the mid-fetal motor cortex. Gene deletion in mice revealed that RA signaling through anteriorly upregulated RA receptors, *Rxrg* and *Rarb*, and *Cyp26b1*-dependent catabolism is required for the proper molecular patterning of PFC and motor areas, the expression of the layer 4 marker *RORB*, intra-PFC synaptogenesis, and the development of reciprocal PFC-MD connectivity. Together, these findings reveal a critical role for RA signaling in PFC development and, potentially, its evolutionary expansion.
