## Supplementary Table 1 for "Regulation of Prefrontal Patterning, Connectivity and Synaptogenesis by Retinoic Acid"

### Sheet: GOtermsFC_withGenes
Id	Term	Ont	N	DE	P.DE	Genes
GO:0010648	negative regulation of cell communication	BP	1165	26	1.42227e-06	CYP26B1,LMO3,YBX3,WNT11,EPS15,CYP26A1,NRP1,CHRDL1,CBLN1,RGS9,PDE4D,PCDH17,TGFB3,DUSP4,PLK2,PTPRO,GRID2,CNKSR3,ADCY8,RCAN1,NEUROD1,BDNF,GREM2,SULF2,SPRED2,GSTM2
GO:0023057	negative regulation of signaling	BP	1168	26	1.49232e-06	CYP26B1,LMO3,YBX3,WNT11,EPS15,CYP26A1,NRP1,CHRDL1,CBLN1,RGS9,PDE4D,PCDH17,TGFB3,DUSP4,PLK2,PTPRO,GRID2,CNKSR3,ADCY8,RCAN1,NEUROD1,BDNF,GREM2,SULF2,SPRED2,GSTM2
GO:0023052	signaling	BP	4894	64	2.8436e-06	CYP26B1,TNC,LMO3,YBX3,MAP3K13,NTN4,AMPH,ADCY2,WNT11,EPS15,CYP26A1,NRP1,PACSIN2,CHRDL1,CBLN1,ZNF423,FZD3,PTN,RGS9,WNT3,RASD1,PDE4D,WLS,AKAP7,PCDH17,TGFB3,DUSP4,GPSM2,ACVR2A,PTGFR,NDP,GRM4,KCNA5,RFTN1,PPP1R1B,GAREM,HUNK,RXRG,CNIH3,ITGA9,PLK2,LRRTM2,PTPRO,EPS8,GRID2,CNKSR3,DDAH1,ADCY8,RCAN1,NEUROD1,GNG4,TCTN2,SYT9,RCAN2,CNTNAP2,YES1,BDNF,GREM2,SPATA13,PBX1,SULF2,SPRED2,PPAPDC1A,GSTM2
GO:0007154	cell communication	BP	4905	64	3.09307e-06	CYP26B1,TNC,LMO3,YBX3,MAP3K13,NTN4,AMPH,ADCY2,WNT11,EPS15,CYP26A1,NRP1,PACSIN2,CHRDL1,CBLN1,ZNF423,FZD3,PTN,RGS9,WNT3,RASD1,PDE4D,WLS,AKAP7,PCDH17,TGFB3,DUSP4,GPSM2,ACVR2A,PTGFR,NDP,GRM4,KCNA5,RFTN1,PPP1R1B,GAREM,HUNK,RXRG,CNIH3,ITGA9,PLK2,LRRTM2,PTPRO,EPS8,GRID2,CNKSR3,DDAH1,ADCY8,RCAN1,NEUROD1,GNG4,TCTN2,SYT9,RCAN2,CNTNAP2,YES1,BDNF,GREM2,SPATA13,PBX1,SULF2,SPRED2,PPAPDC1A,GSTM2
GO:0071300	cellular response to retinoic acid	BP	53	6	3.93919e-06	CYP26B1,TNC,WNT11,WNT3,BRINP3,YES1
GO:0032526	response to retinoic acid	BP	88	7	6.60592e-06	CYP26B1,TNC,WNT11,CYP26A1,WNT3,BRINP3,YES1
GO:0048585	negative regulation of response to stimulus	BP	1363	27	8.14879e-06	CYP26B1,LMO3,YBX3,WNT11,EPS15,CYP26A1,NRP1,CHRDL1,CBLN1,RGS9,WNT3,PDE4D,TGFB3,DUSP4,PLK2,PTPRO,GRID2,CNKSR3,DDAH1,RCAN1,NEUROD1,SERPINB9,BDNF,GREM2,SULF2,SPRED2,GSTM2
GO:0050808	synapse organization	BP	372	13	8.91232e-06	TNC,NRP1,CBLN1,PTN,MDGA1,PCDH17,CBLN2,LRRTM2,SDK1,CDH8,PTPRO,GRID2,BDNF
GO:0022612	gland morphogenesis	BP	97	7	1.25958e-05	TNC,NTN4,SEMA3C,NRP1,PTN,TGFB3,SULF2
GO:0007399	nervous system development	BP	2014	34	1.38356e-05	TNC,MAP3K13,NTN4,SEMA3C,WNT11,NRP1,CHRDL1,CBLN1,ZNF423,FZD3,PTN,RGS9,WNT3,MDGA1,WLS,PCDH17,NDP,CBLN2,PLK2,LRRTM2,SDK1,CDH22,PTPRO,GRID2,RCAN1,BRINP3,NEUROD1,B3GNT2,CNTNAP2,BDNF,NEUROG2,POU3F2,PBX1,SULF2
GO:0048732	gland development	BP	349	12	2.358e-05	TNC,NTN4,SEMA3C,WNT11,NRP1,PTN,WNT3,WLS,TGFB3,POU3F2,PBX1,SULF2
GO:2000026	regulation of multicellular organismal development	BP	1710	30	2.503e-05	CYP26B1,YBX3,MAP3K13,NTN4,SEMA3C,WNT11,NRP1,CBLN1,FZD3,PTN,WNT3,MDGA1,TGFB3,ACVR2A,MEIS2,CBLN2,PLK2,MEGF10,LRRTM2,SDK1,PTPRO,GRID2,DDAH1,BRINP3,NEUROD1,BDNF,POU3F2,PBX1,SULF2,TOX
GO:0030182	neuron differentiation	BP	1128	23	2.75839e-05	TNC,MAP3K13,NTN4,SEMA3C,WNT11,NRP1,CBLN1,FZD3,PTN,WNT3,MDGA1,PLK2,SDK1,PTPRO,GRID2,BRINP3,NEUROD1,B3GNT2,CNTNAP2,BDNF,NEUROG2,POU3F2,PBX1
GO:0010646	regulation of cell communication	BP	3055	44	2.90141e-05	CYP26B1,LMO3,YBX3,MAP3K13,WNT11,EPS15,CYP26A1,NRP1,PACSIN2,CHRDL1,CBLN1,ZNF423,PTN,RGS9,WNT3,PDE4D,WLS,AKAP7,PCDH17,TGFB3,DUSP4,ACVR2A,NDP,GRM4,KCNA5,GAREM,CNIH3,PLK2,LRRTM2,PTPRO,EPS8,GRID2,CNKSR3,ADCY8,RCAN1,NEUROD1,GNG4,SYT9,BDNF,GREM2,SPATA13,SULF2,SPRED2,GSTM2
GO:0050807	regulation of synapse organization	BP	201	9	3.42738e-05	CBLN1,PTN,MDGA1,CBLN2,LRRTM2,CDH8,PTPRO,GRID2,BDNF
GO:0050803	regulation of synapse structure or activity	BP	205	9	3.99875e-05	CBLN1,PTN,MDGA1,CBLN2,LRRTM2,CDH8,PTPRO,GRID2,BDNF
GO:0009968	negative regulation of signal transduction	BP	1077	22	4.12537e-05	CYP26B1,LMO3,YBX3,WNT11,EPS15,CYP26A1,NRP1,CHRDL1,CBLN1,RGS9,PDE4D,TGFB3,DUSP4,PTPRO,CNKSR3,RCAN1,NEUROD1,BDNF,GREM2,SULF2,SPRED2,GSTM2
GO:0023051	regulation of signaling	BP	3098	44	4.13087e-05	CYP26B1,LMO3,YBX3,MAP3K13,WNT11,EPS15,CYP26A1,NRP1,PACSIN2,CHRDL1,CBLN1,ZNF423,PTN,RGS9,WNT3,PDE4D,WLS,AKAP7,PCDH17,TGFB3,DUSP4,ACVR2A,NDP,GRM4,KCNA5,GAREM,CNIH3,PLK2,LRRTM2,PTPRO,EPS8,GRID2,CNKSR3,ADCY8,RCAN1,NEUROD1,GNG4,SYT9,BDNF,GREM2,SPATA13,SULF2,SPRED2,GSTM2
GO:0007416	synapse assembly	BP	160	8	4.35267e-05	CBLN1,MDGA1,PCDH17,CBLN2,LRRTM2,SDK1,GRID2,BDNF
GO:0051960	regulation of nervous system development	BP	785	18	5.2309e-05	MAP3K13,NRP1,CBLN1,FZD3,PTN,WNT3,MDGA1,CBLN2,PLK2,LRRTM2,SDK1,PTPRO,GRID2,BRINP3,NEUROD1,BDNF,POU3F2,PBX1
GO:0051094	positive regulation of developmental process	BP	1143	22	9.96355e-05	CYP26B1,LMO3,YBX3,MAP3K13,SEMA3C,NRP1,CBLN1,FZD3,PTN,WNT3,TGFB3,ACVR2A,CBLN2,PLK2,LRRTM2,GRID2,DDAH1,BRINP3,NEUROD1,BDNF,POU3F2,TOX
GO:0061564	axon development	BP	407	12	0.00010377	TNC,MAP3K13,NTN4,SEMA3C,NRP1,FZD3,PTN,WNT3,PTPRO,B3GNT2,BDNF,POU3F2
GO:0051963	regulation of synapse assembly	BP	96	6	0.000120191	CBLN1,MDGA1,CBLN2,LRRTM2,GRID2,BDNF
GO:0071396	cellular response to lipid	BP	484	13	0.000134807	CYP26B1,TNC,LMO3,ADCY2,WNT11,PTN,WNT3,PDE4D,PTGFR,RXRG,ADCY8,BRINP3,YES1
GO:0019932	second-messenger-mediated signaling	BP	298	10	0.000141506	ADCY2,RASD1,PDE4D,PTGFR,DDAH1,ADCY8,RCAN1,NEUROD1,RCAN2,GSTM2
GO:0007411	axon guidance	BP	191	8	0.000150412	NTN4,SEMA3C,NRP1,FZD3,WNT3,PTPRO,B3GNT2,BDNF
GO:0048699	generation of neurons	BP	1262	23	0.000153438	TNC,MAP3K13,NTN4,SEMA3C,WNT11,NRP1,CBLN1,FZD3,PTN,WNT3,MDGA1,PLK2,SDK1,PTPRO,GRID2,BRINP3,NEUROD1,B3GNT2,CNTNAP2,BDNF,NEUROG2,POU3F2,PBX1
GO:0051240	positive regulation of multicellular organismal process	BP	1438	25	0.000159349	CYP26B1,YBX3,MAP3K13,SEMA3C,WNT11,NRP1,CBLN1,FZD3,PTN,WNT3,PDE4D,TGFB3,ACVR2A,CBLN2,PLK2,LRRTM2,GRID2,DDAH1,BRINP3,NEUROD1,SLN,BDNF,POU3F2,SULF2,TOX
GO:0097485	neuron projection guidance	BP	193	8	0.000161579	NTN4,SEMA3C,NRP1,FZD3,WNT3,PTPRO,B3GNT2,BDNF
GO:0007165	signal transduction	BP	4486	55	0.000187384	CYP26B1,LMO3,YBX3,MAP3K13,ADCY2,WNT11,EPS15,CYP26A1,NRP1,CHRDL1,CBLN1,ZNF423,FZD3,PTN,RGS9,WNT3,RASD1,PDE4D,WLS,TGFB3,DUSP4,GPSM2,ACVR2A,PTGFR,NDP,GRM4,KCNA5,RFTN1,PPP1R1B,GAREM,HUNK,RXRG,CNIH3,ITGA9,PLK2,PTPRO,EPS8,GRID2,CNKSR3,DDAH1,ADCY8,RCAN1,NEUROD1,GNG4,TCTN2,RCAN2,YES1,BDNF,GREM2,SPATA13,PBX1,SULF2,SPRED2,PPAPDC1A,GSTM2
GO:0003002	regionalization	BP	255	9	0.000211453	CYP26B1,SEMA3C,NRP1,WNT3,WLS,ACVR2A,NEUROD1,GREM2,PBX1
GO:0003008	system process	BP	1393	24	0.000252847	ADCY2,CBLN1,PTN,RGS9,PDE4D,NDP,KCNA5,PPP1R1B,MEIS2,PLK2,PTPRO,GRID2,DDAH1,ADCY8,RCAN1,NEUROD1,ALDH7A1,SLN,B3GNT2,CNTNAP2,YES1,SYNM,SULF2,GSTM2
GO:0033993	response to lipid	BP	741	16	0.000279317	CYP26B1,TNC,LMO3,ADCY2,WNT11,CYP26A1,PTN,RGS9,WNT3,PDE4D,TGFB3,PTGFR,RXRG,ADCY8,BRINP3,YES1
