## Supplementary Table 2 for "Regulation of Prefrontal Patterning, Connectivity and Synaptogenesis by Retinoic Acid"

### Sheet: PFC enriched
Gene Name	SFARI ASD gene	Relation to Retinoic Acid Signaling	Citations
ACTC1
ACTL6A		ACTL6A was gradually decreased during granulocytic differentiation in all-trans retinoic acid-treated NB4 and HL-60 cells	https://www.ncbi.nlm.nih.gov/pubmed/30448346
ADCY8		RORA regulated Adcy8 in CTA elongation and layer 4 development	https://www.ncbi.nlm.nih.gov/pubmed/29040410
ADCYAP1
ADPRHL2
AKNAD1
ALDH7A1
ANKRD32
APEX1		APE1/Ref-1 regulates RAR binding to its DNA RAREs influencing the response of myeloid leukemia cells to RA-induced differentiation	https://www.ncbi.nlm.nih.gov/pubmed/20826193
ARHGAP6		weak, downregulated in SH-sy5y	https://research.vu.nl/ws/portalfiles/portal/941040/chapter+3.pdf
BEND5
BOC
C1ORF115
CACNA2D3	Gene Score 2	Dysregulated in RARB mutant in adult mouse striatum	https://www.researchgate.net/profile/Anna_Niewiadomska-Cimicka2/publication/305219398_Genome-wide_Analysis_of_RARb_Transcriptional_Targets_in_Mouse_Striatum_Links_Retinoic_Acid_Signaling_with_Huntington%27s_Disease_and_Other_Neurodegenerative_Disorders/links/5b9b8428299bf13e602dc04e/Genome-wide-Analysis-of-RARb-Transcriptional-Targets-in-Mouse-Striatum-Links-Retinoic-Acid-Signaling-with-Huntingto…
CARHSP1
CBLN2		CBLN2 is directly activated by RXRg/RARb through CBLN2 PFC specific regulatory element	See accompanying paper, Shibata et al. 2019
CCDC130
CDCA7
CDCP1
CDH8	Gene Score 3	CDH8 is induced in vitro by RA	https://jcs.biologists.org/content/128/13/2303
CDK6		RA can also downregulate expression of G1 CDKs, especially CDK2 and CDK6	https://www.ncbi.nlm.nih.gov/pubmed/24646031
CNIH3
CNTNAP2	Gene Score 2; syndromic	CNTNAP2 is regulated by FOXP2 and BDNF which can be downstream of RA	https://www.frontiersin.org/articles/10.3389/fncel.2014.00305/full
CRB2
CREB3L4
CTNNA1
CTNNBL1
DDR1
DMRTA2
DUSP16		DUSP16 is upregulated in CYP26B1 mutant in embryonic skin	https://jcs.biologists.org/content/joces/125/7/1827.full.pdf?with-ds=yes
EFNB1		EFNB1 is induced by RA	http://www.jlr.org/content/43/11/1773.full.pdf+html
EFS
EMX2		RA treatment in early development leads to loss of Emx2 expression in developing forebrain	https://www.ncbi.nlm.nih.gov/pubmed/8626038
EZR
FLRT3		FLRT3 is Induced by RA in vitro and is involved cortical development	http://europepmc.org/articles/PMC2988767				https://www.ncbi.nlm.nih.gov/pubmed/28475893
FNDC1
GADD45G
GAS1		GAS1 is induced by RA in RXRg dependent manner in vitro	https://www.ncbi.nlm.nih.gov/pubmed/18164278
GCNT2
GLI1		RA can inhibit Gli1 activity in immortalized murine keratinocytes in a RA r	https://cancerres.aacrjournals.org/content/60/19/5386eceptor-specific manner
GLI3		RA represses GLI3 (SHH activated) in motoneuron differentiation	https://www.ncbi.nlm.nih.gov/pubmed/26290227
GLIS3
GPC2
GPSM2
GRIN2C
HDAC2
HEXDC
HMGB2
HMP19
HNRNPA1
HPCAL1
HUNK
ID4		ID4 is induced by RARb and RARg in human OPCs	https://www.ncbi.nlm.nih.gov/pmc/articles/PMC5632710/
IGSF9
INSM1		INSM1 is reduced in Rdh10-/- mutant developing cortex
L3MBTL4
LHX4-AS1
MAD2L2
MDK		MDK is induced by RA in vitro, highly expressed during mid fetal development including brain	https://bpspubs.onlinelibrary.wiley.com/doi/pdf/10.1111/bph.12462
MEGF10	Gene score 3
MEIS2		RA induces MEIS2 in p19 cells, forebrain	https://www.ncbi.nlm.nih.gov/pubmed/9337137				https://www.ncbi.nlm.nih.gov/pubmed/10952894
MEX3B
MOXD1		MOXD1 induced by RA in adipocytes	https://diabetes.diabetesjournals.org/content/diabetes/early/2016/02/26/db15-1315.full.pdf
MYO3A
NES		NES induced in vitro after RA treatment	https://www.ncbi.nlm.nih.gov/pubmed/21383690
NEUROD1		NEUROD1 is induced by RA during neuronal differentiation in vitro	https://www.ncbi.nlm.nih.gov/pubmed/28766169				https://www.ncbi.nlm.nih.gov/pubmed/20427117
NEUROG1		RA may induce neuronal differentiation of P19 cells by promoting a bHLH cascade including Ngn1.	https://www.ncbi.nlm.nih.gov/pubmed/15206818
NEUROG2		NEUROG1 is downregulated though in RALDh2 KO mouse, RA receptos and Neurog2 regulated Pax6 in opposite ways	https://journals.plos.org/plosone/article?id=10.1371/journal.pone.0062274						https://www.ncbi.nlm.nih.gov/pubmed/29486153
NR2E1		Nr2e1 expression was significantly downregulated in the brain and NSCs of RA-treated mouse embryos	https://www.ncbi.nlm.nih.gov/pubmed/28427488
NRIP3
NRP1		NRP1 is upregulated in vitro with RA treatment	https://www.ncbi.nlm.nih.gov/pmc/articles/PMC4074450/
NUP93
PACSIN2
PCDH8
PGBD5		PGBD5 upregulated by RA in vitro	https://www.ncbi.nlm.nih.gov/pmc/articles/PMC4063534/
PHLDA1
PLC2		Phospholipase C-eta 2 is required for retinoic acid-stimulated neurite growth	https://discovery.dundee.ac.uk/en/publications/phospholipase-c-eta-2-is-required-for-retinoic-acid-stimulated-ne
PLCH2		Retinoic acid-induced neuritogenesis was highly dependent on PLCη2 activity	https://www.ncbi.nlm.nih.gov/pmc/articles/PMC4735258/
PPFIBP2		PPFIBP2 is upregulated in CYP26B1 mutant in embryonic skin	https://jcs.biologists.org/content/joces/125/7/1827.full.pdf?with-ds=yes
PPP1R17
PSRC1
PTX3
RASD1
RBP1		Involved in the transport of Retinal	https://www.ncbi.nlm.nih.gov/gene/5947
RFTN1		RFTN1 is upregulated by RA treatment in vitro	https://www.ncbi.nlm.nih.gov/pmc/articles/PMC3665836/
RGS16		RA responsive gene in cancer models	https://www.ncbi.nlm.nih.gov/pmc/articles/PMC2361573/
ROBO3
RXRG		Retinoic acid receptor
SAP30
SCNT2
SEMA5B
SEMA6C
SEPHS1
SFRP1		SFRP1 increased RDH10 mutants in PCD13.5 neocortex	https://www.jneurosci.org/content/36/29/7786
SFRP2		SFRP2 increased RDH10 mutants in PCD13.5 neocortex	https://www.jneurosci.org/content/36/29/7786
SLC17A8		Dysregulated in RARB mutant in adult mouse striatum	https://www.researchgate.net/profile/Anna_Niewiadomska-Cimicka2/publication/305219398_Genome-wide_Analysis_of_RARb_Transcriptional_Targets_in_Mouse_Striatum_Links_Retinoic_Acid_Signaling_with_Huntington%27s_Disease_and_Other_Neurodegenerative_Disorders/links/5b9b8428299bf13e602dc04e/Genome-wide-Analysis-of-RARb-Transcriptional-Targets-in-Mouse-Striatum-Links-Retinoic-Acid-Signaling-with-Huntingto…
SNAI2		SNAI2 is significantly upregulated by RA in mouse limb in vitro	https://academic.oup.com/toxsci/article/94/1/139/1711406
SOX1		Misexpression of SOX1 can substitute for the requirement of retinoic acid to impart neural fate to competent ectodermal P19 cells.	https://www.ncbi.nlm.nih.gov/pubmed/9550729
SOX3		SOX3 is regulated RA and RARs in neural development	https://www.ncbi.nlm.nih.gov/pubmed/21777018
SPATA13		SPATA13 is upregulaed by RA in breast epithelial tissue	https://www.ncbi.nlm.nih.gov/pmc/articles/PMC4063534/
SPECC1
STX16
STX18
STXBP6
TBR2		TBR2 antagonises RA dependent differention in neural progenitors	https://www.ncbi.nlm.nih.gov/pubmed/29305158
TFAP2C		TFAP2C induced by Retinoic Acid during Differentiation of P19 Embryonal Carcinoma Cells	https://www.sciencedirect.com/science/article/abs/pii/S0014482796901846						https://www.sciencedirect.com/science/article/pii/S0006291X96909523
TGFB3		RA controls TGFB3 during lung bud development and induction	https://dev.biologists.org/content/134/16/2969
TKTL1
TMEM200C
TMTC2
TOP2A
TOX2
TSHZ1		TSHZ1 is induced by RA during neuronal differentiation in vitro	https://mcb.asm.org/content/38/21/e00217-18
USF1		USF1 is induced by RA in podocytes	https://www.ncbi.nlm.nih.gov/pmc/articles/PMC2546933/
VGLL4		Vgll3 expression decreases in stage 18 embryos treated with increasing concentrations of retinoic acid (RA).	https://www.ncbi.nlm.nih.gov/pmc/articles/PMC5665465/
VSTM2L
WBSCR17
YES1		Per GO on ensembl	https://www.uniprot.org/uniprot/P07947

### Sheet: M1C enriched
Gene Name	SFARI ASD gene	Relation to Retinoic Acid Signaling	Citations
ABCC9
ADCY1
AKAP6
ANKH
AP2B1
APC		APC regulates retinoic acid production during zebrafish development of intestines and eye	https://www.ncbi.nlm.nih.gov/pubmed/15358764				https://www.ncbi.nlm.nih.gov/pubmed/16938888
APLN		Chronic RA application induces APLN in hypertensive rats	https://www.ncbi.nlm.nih.gov/pubmed/15664402
AREL1
ARHGDIB
ASTN1
ATP1A1	Gene Score 3
ATP1A3	Gene Score 3	ATP1A3 is repressed by retinoic acid receptor in neonatal cardiomyocytes	https://www.sciencedirect.com/science/article/pii/S0925477316301083#bb0300
ATP2A2
ATP2B1
ATP2B2	Gene Score 2
ATP6V1C1
ATP8A1
ATRNL1
B3GALT1
B3GALT2
BEND6
BRINP1		Retinoic inducible protein	https://www.uniprot.org/uniprot/O60477
C8ORF34
CACNA1G	Gene Score 3
CADM2	Gene Score 3
CADPS	Gene Score 3
CADPS2	Gene Score 3
CAMK2G
CAMK4	Gene Score 3	RA-induced repression of the CaMKIV signaling pathway may represent an early event in retinoid-dependent neuronal differentiation.	https://www.ncbi.nlm.nih.gov/pubmed/19633294
CAMKV
CAMTA1		RA induced CAMTA1 in neuroblastoma lines	https://www.ncbi.nlm.nih.gov/pubmed/21385898
CAP2
CCBE1
CD47
CDH12
CDH6		CDH6 was induced by RA in GBM derived neurospheres	https://www.ncbi.nlm.nih.gov/pmc/articles/PMC3955956/
CDS1		CDS1 expression upregulated in CYP26B1 mutant	https://jcs.biologists.org/content/joces/125/7/1827.full.pdf?with-ds=yes
CHL1
CHRDL1		CHRDL increased by RA in mESCs; Reduced in limbs when there is increased RA in Shh mutant	https://journals.plos.org/plosone/article?id=10.1371/journal.pone.0132566						https://dev.biologists.org/content/develop/early/2011/04/06/dev.063966.full.pdf?with-ds=yes
CHRM2
CHRM3	Gene Score 3
CLASP2
CLTC	Gene Score 3
CNTN1
CPD
CPE	Gene Score 2
CPNE5
CYP26B1		Degrading enzyme for RA
DCLK1
DCLK3
DLC1		RA induced DLC1 in Wilm's tumor cell line	https://www.ncbi.nlm.nih.gov/pmc/articles/PMC1950447/
DOC2B
DPP10	Gene Score 2
DUSP3
EML4
ENC1
FAM84B
FBXO41
FERMT2
GABBR1
GABBR2	Gene Score 3
GABRB3	Gene Score 2
GALNT10
GALNT13	Gene Score 3
GAS7
GLRB
GNAO1			https://www.ncbi.nlm.nih.gov/pmc/articles/PMC3413097/
GPHN	Gene Score 2
GPR12
GPR63
GPR64
GRM3		GRM3 upregulated in skin of CYP26b1 mutant line	https://jcs.biologists.org/content/joces/125/7/1827.full.pdf?with-ds=yes
GSTO2
HCN1
HERC3
HIF1A		HIF1A reduced in response to RA in glioma cell lines	https://www.ncbi.nlm.nih.gov/pubmed/25201493
INHBA		RA inhibits INHBA in mesenchymal tissue	https://www.ncbi.nlm.nih.gov/pmc/articles/PMC4211671/
INPP4A		INPP4A is downregulated by ATRA in leukemia cells	https://www.ncbi.nlm.nih.gov/pmc/articles/PMC1907337/
IPCEF1
IQSEC2	Gene score 1
KBTBD11
KCTD12
KIAA0513
KIAA1045
KIAA1217
KIAA1671
KIF5A
LDLRAD3
LDLRAD4
LGI2		LGI2 upregulated in skin of CYP26b1 mutant line	https://jcs.biologists.org/content/joces/125/7/1827.full.pdf?with-ds=yes
LINGO2		Possible interaction with ATRA	https://www.alliancegenome.org/gene/HGNC:21207#function---go-annotations
LPHN2
LPIN2
LPPR4
LRRN1
LRTM2
LSM11
MAP2K4
MAPK9
MASP1		MASP1 reduced in CYP2b1 mutant mouse skin	https://jcs.biologists.org/content/joces/125/7/1827.full.pdf?with-ds=yes
MDGA2	Gene Score 2
MGLL
MPZL1
NCEH1
NDRG3
NEFM
NETO2
NLK
NOVA1
NPAS2	Gene Score 3	RORb can directly regulate expression of NPAS2	https://www.ncbi.nlm.nih.gov/pubmed/21317191
NPTX1
NR4A3		upregulated by RA in breast cancer cell line MCF-7 cells	https://www.ncbi.nlm.nih.gov/pubmed/?term=PMID%3A+9070291
NSF	Gene Score 3
NT5DC3
NWD2		upregulated by RA in human adipose-derived stem cells	https://www.ncbi.nlm.nih.gov/pubmed/26936961
NXPH3		direct target of RARb in mouse striatum	https://www.ncbi.nlm.nih.gov/pubmed/27405468
OCA2
OPCML
OSGIN2
PACSIN1
PARM1
PCDH7		upregulated by RA in human adipose-derived stem cells	https://www.ncbi.nlm.nih.gov/pubmed/26936961
PCDH9	Gene Score 3
PDS5B
PDZD2
PEX5L		upregulated by RA in human adipose-derived stem cells	https://www.ncbi.nlm.nih.gov/pubmed/26936961
PIK3CB		RXRG target	https://www.ncbi.nlm.nih.gov/pmc/articles/PMC4013508/
PJA2
PMEPA1
PPARGC1A		direct target of RARb in mouse striatum	https://www.ncbi.nlm.nih.gov/pubmed/27405468
PPP2R5A		upregulated by RA in SH-SY5Y cells	https://www.ncbi.nlm.nih.gov/pubmed/23724009
PRICKLE1	Gene Score 2
PTPLB
PTPRE
PTPRK
RALB
RAPGEF5
RBFOX1	Gene Score 2	upregulated by RA in human adipose-derived stem cells	https://www.ncbi.nlm.nih.gov/pubmed/26936961
RGS7	Gene Score 3	upregulated by RA in human adipose-derived stem cells	https://www.ncbi.nlm.nih.gov/pubmed/26936961
RNF145
SAV1
SCARB1		direct target of RARb in mouse striatum	https://www.ncbi.nlm.nih.gov/pubmed/27405468
SCN2A	Gene Score 1	upregulated by RA in human adipose-derived stem cells	https://www.ncbi.nlm.nih.gov/pubmed/26936961
SCN3B		upregulated by RA in human adipose-derived stem cells	https://www.ncbi.nlm.nih.gov/pubmed/26936961
SEH1L
SEMA3C		upregulated by RA in human adipose-derived stem cells	https://www.ncbi.nlm.nih.gov/pubmed/26936961
SEMA7A
SH2B3
SLC16A2
SLC17A7		Dysregulated in RARB mutant in adult mouse striatum	https://www.researchgate.net/profile/Anna_Niewiadomska-Cimicka2/publication/305219398_Genome-wide_Analysis_of_RARb_Transcriptional_Targets_in_Mouse_Striatum_Links_Retinoic_Acid_Signaling_with_Huntington%27s_Disease_and_Other_Neurodegenerative_Disorders/links/5b9b8428299bf13e602dc04e/Genome-wide-Analysis-of-RARb-Transcriptional-Targets-in-Mouse-Striatum-Links-Retinoic-Acid-Signaling-with-Huntingto…
SLC8A3
SMAD3		SMAD3 is downstream f RA signaling; RA receptor without RA may serve as a co-activator of SMAD signaling; SMAD3 may mediate RA signaling	https://www.ncbi.nlm.nih.gov/pubmed/14603262				https://www.ncbi.nlm.nih.gov/pubmed/21612856				https://www.ncbi.nlm.nih.gov/pubmed/20179325
SORCS1
SPOCK3
SPRED1
SPSB1
SSBP2
SSBP3
ST3GAL5		upregulated by RA in fibroblast-like synoviocytes	https://www.ncbi.nlm.nih.gov/pubmed/31801802
STAC
STAC2
STXBP1	Gene Score 1
SVEP1
SYT1	Gene Score 3
SYT13
TBC1D8
TDRD7
TFRC		downregulated by RA in HL-60 leukemia cells	https://www.ncbi.nlm.nih.gov/pubmed/6573952
TGFA		direct target of RARb in mouse striatum	https://www.ncbi.nlm.nih.gov/pubmed/27405468
THBS1	Gene Score 3	THBS1 is upregulated in RALDH2 mutant in posterior mouse embryo, anterior; but also upregulated by RA in RPE	https://www.ncbi.nlm.nih.gov/pmc/articles/PMC3634737/						https://www.ncbi.nlm.nih.gov/pubmed/18293192
TMEM163
TMEM63B
TMOD1		upregulated by RA in human adipose-derived stem cells	https://www.ncbi.nlm.nih.gov/pubmed/26936961
TNKS2
TRIB1		negative regulator of RARa, RXRa activity	https://www.ncbi.nlm.nih.gov/pubmed/21053424
TRIM44
TSPYL1
TTC7B
UBE2QL1		upregulated by RA in human adipose-derived stem cells	https://www.ncbi.nlm.nih.gov/pubmed/26936961
UBL3
UNC13C		upregulated by RA in human adipose-derived stem cells	https://www.ncbi.nlm.nih.gov/pubmed/26936961
USP46
VSNL1		upregulated by RA in SH-SY5Y cells	https://www.ncbi.nlm.nih.gov/pubmed/23724009
WASF1
WLS
WNT7B		upregulated by RA in neural stem cells	https://www.ncbi.nlm.nih.gov/pubmed/16505366
XYLT1		upregulated by RA tissue-engineered human dermal equivalents	https://www.ncbi.nlm.nih.gov/pubmed/24705580
ZC3H12B		upregulated by RA in human adipose-derived stem cells	https://www.ncbi.nlm.nih.gov/pubmed/26936961
ZDHHC2
