## Supplementary Table 4 for "Regulation of Prefrontal Patterning, Connectivity and Synaptogenesis by Retinoic Acid"

### Sheet: Mouse WT KO
nc: not clear
--: not reported
O: A-P gradient
Category	GO	Gene	Allen Brain Atlas	Gensat	Elsen et al., 2013		Category	GO	Gene	Allen Brain Atlas	Gensat	Elsen et al., 2013		Category	GO	Gene	Allen Brain Atlas	Gensat	Elsen et al., 2013
All DEx genes	axon guidance	Epha8	O	--	--		DEx genes shared by at least two regions	axon guidance	Epha8	O	--	--		specific DEx in mPFC	semaphorin-plexin signaling pathway involved in axon guidance	Plxnd1	O	O	--
		Ephb6	nc	O	--				Ephb6	O	O	--				Sema3f	nc	O	--
		Flot1	--	--	--				Flot1	--	--	--				Plxnc1	nc	nc	--
		Plxnd1	O	O	--				Vasp	nc	--	--				Nrp1	nc	O	--
		Vstm2l	--	--	--				Dpysl2	--	--	--			axon development	Trpv2	--	--	--
		Foxd1	O	--	--				Sema4g	nc	--	--				Plxnd1	O	O	--
		Ntf3	O	O	--				Sema4f	nc	--	--				Thy1	--	--	--
		Vasp	nc	--	--				Cdk5	nc	nc	--				Vstm2l	--	--	--
		Scn1b	--	nc	--				Apbb1	--	nc	--				Map1a	--	--	--
		Chn1	--	O	--				Cdk5r1	nc	nc	--				Ptpro	--	--	O
		Dpysl2	--	--	--				Kif3a	--	--	--				Sema4a	nc	O	--
		Ptpro	--	--	O				Dpysl5	nc	O	--				Ablim1	--	nc	--
		Sema4g	nc	--	--				Dag1	--	--	--				Sema3f	nc	O	--
		Sema4f	nc	--	--				Bmpr1b	nc	--	--				Anapc2	--	--	--
		Cdk5	nc	nc	--				Zswim4	--	--	--				Olfm1	--	O	--
		Sema4a	nc	O	--				Nfib	nc	--	--				Gap43	nc	O	--
		Ablim1	--	nc	--				Vangl2	--	--	--				L1cam	nc	nc	--
		Sema3f	nc	O	--				Dscaml1	nc	nc	--				Atl1 (BCL11B)	--	nc	nc
		Apbb1	--	nc	--				Tenm2	nc	--	--				Dclk1	--	nc	--
		Gap43	nc	O	--				Lhx2	nc	nc	nc				Nefm	--	O	--
		L1cam	nc	nc	--				Gas1	nc	O	--				Hdac6	nc	--	--
		Epha7	nc	nc	--				Sema3c	nc	nc	--				Flrt3	--	--	--
		Cdk5r1	nc	nc	--				Dcc	nc	nc	--				Crmp1	--	--	--
		Kif3a	--	--	--				Sema5a	nc	O	O				Pitpna	--	--	--
		Flrt3	--	--	--				Sema5b	nc	--	--				Plxnc1	O	nc	--
		Crmp1	--	--	--				Pax6	nc	nc	O				Efnb3	O	O	--
		Dpysl5	nc	O	--			axon development	Epha8	O	--	--				Slitrk5	--	O	--
		Evl	nc	--	--				Cobl	--	--	--				Cttn	O	nc	--
		Plxnc1	nc	nc	--				Ephb6	O	O	--				Rtn4rl1	nc	nc	--
		Efnb3	nc	nc	--				Flot1	--	--	--				Tnfrsf21	--	--	--
		Gli3	nc	nc	--				B4galt5	--	--	--				Rab3a	nc	nc	--
		Egr2	nc	--	--				Snap91	--	O	--				Usp33	--	--	--
		Rtn4rl1	nc	nc	--				Rtn4	nc	nc	--				Nptn	--	--	--
		Csf1r	nc	nc	--				Arhgef28	--	--	--				Jak2	--	nc	--
		Usp33	--	--	--				Vasp	nc	--	--				Pafah1b1	nc	nc	--
		Nptn	--	--	--				Map1b	--	nc	--				Tubb3	nc	nc	--
		Tubb3	nc	nc	--				Trim46	--	--	--				Tbr1	nc	O	O
		Tbr1	nc	O	O				Rab21	--	--	--				Chl1	O	O	--
		Chl1	O	O	--				Dpysl2	--	--	--				Ncam1	nc	--	--
		Rnf165	--	--	--				Ache	O	--	--				Gdi1	--	--	--
		Ncam1	nc	--	--				B4galt6	--	--	--				Aatk	nc	--	--
		Klf7	nc	--	--				Pak3	--	nc	--				Atp8a2	nc	nc	--
		Wnt7b	O	nc	--				Ifrd1	--	--	--				Lrrc4c	nc	--	--
		Ephb4	nc	--	--				Prkca	--	O	--				Rac1	nc	nc	--
		Rac1	nc	nc	--				Adarb1	--	nc	--				Ulk2	--	--	--
		Smo	nc	nc	--				Sema4g	nc	--	--				Actr3	--	--	--
		Epha6	O	nc	--				Grin1	nc	O	--				Gsk3b	nc	--	--
		Ephb2	nc	nc	--				Sema4f	nc	--	--				Fgf13	--	O	--
		Mapk8ip3	nc	--	--				Map2k1	--	--	--				Spg20	--	--	--
		Zswim8	--	--	--				Cdk5	nc	nc	--				Ephb3	nc	--	--
		Agrn	--	--	--				Map6	--	--	--				Boc	nc	--	--
		Cntn2	nc	nc	--				Stxbp1	--	--	--				Arx	nc	nc	--
		Myh10	nc	--	--				Apbb1	--	nc	--				Rpl4	--	--	--
		Tubb2b	--	--	--				Trim32	--	--	--				Nrp1	nc	O	--
		Ephb3	nc	--	--				Pten	nc	nc	--				Fxn	--	--	--
		Robo1	O	--	O				Cdk5r1	nc	nc	--				Llgl1	--	--	--
		Slit1	--	O	--				Rab11a	--	--	--				Efnb1	nc	nc	--
		App	nc	--	--				Kif3a	--	--	--				Wnt5a	nc	nc	--
		Kif5c	nc	--	--				Dbn1	--	--	--				Tgfb2	nc	nc	--
		Lmtk2	nc	--	--				Dpysl5	nc	O	--				Golga4	--	--	--
		Boc	nc	--	--				Dst	nc	--	--				Nrn1	nc	nc	--
		Pax6	nc	nc	O				Rufy3	--	nc	--				Rnd2	--	nc	--
		Sema4d	nc	--	--				Hsp90ab1	--	O	--				Klf4	nc	--	--
		Arx	nc	caudal	--				Nlgn3	--	nc	--				Dlx5	nc	nc	--
		Nfasc	nc	--	--				Rab10	--	--	--				Nr2e1	nc	nc	--
		Dag1	--	--	--				Shtn1	--	--	--				Unc5d	nc	nc	--
		Neo1	nc	O	--				Casp3	nc	nc	--				Notch1	nc	nc	--
		Epha3	nc	nc	--				Dag1	--	--	--				Gli2	nc	nc	--
		Nrp1	nc	O	--				Bmpr1b	nc	--	--				Lpar3	--	--	--
		Bmpr1b	nc	--	--				Zswim4	--	--	--				Gli3	nc	nc	--
		Epha4	O	O	--				Ptprs	--	--	--
		Zswim4	--	--	--				Nfib	nc	--	--
		Etv1	nc	O	O				Fgfr2	nc	nc	--
		Cntn5	--	--	--				Vim	--	O	--
		Nfib	nc	--	--				Vangl2	--	--	--
		Efnb1	nc	nc	--				Ptpn11	--	nc	--
		Wnt5a	nc	nc	--				Dhfr	--	--	--
		Tgfb2	nc	nc	--				Dscaml1	nc	nc	--
		Fezf2	nc	O	--				Ptprz1	nc	O	--
		Sema4b	nc	nc	--				Tenm2	nc	--	--
		Vangl2	--	--	--				Lhx2	nc	nc	--
		Dlx5	nc	nc	--				Gas1	nc	O	--
		Dscaml1	nc	nc	--				Sema3c	nc	nc	--
		Tenm2	nc	--	--				Dcc	nc	nc	--
		Unc5d	nc	nc	--				Sema5a	nc	O	O
		Lhx2	nc	nc	nc				Sema5b	nc	--	--
		Gas1	nc	O	--				Pax6	nc	nc	O
		Sema3c	nc	nc	--			negative regulation of axon extension involved in axon guidance	Sema4g	nc	--	--
		Gli2	nc	nc	--				Sema4f	nc	--	--
		Dcc	nc	nc	--				Sema3c	nc	nc	--
		Sema5a	nc	O	O				Sema5a	nc	O	O
		Sema5b	nc	--	--				Sema5b	nc	--	--
	axon guidance receptor activity	L1cam	nc	nc	--			negative regulation of axon guidance	Sema4g	nc	--	--
		Epha7	nc	nc	--				Sema4f	nc	--	--
		Ephb2	nc	nc	--				Sema3c	nc	nc	--
		Ephb3	nc	--	--				Sema5a	nc	O	O
		Robo1	O	--	O				Sema5b	nc	--	--
		Palld	--	--	--
		Sema5a	nc	O	O
	axon development	Epha8	O	--	--
		Cobl	--	--	--
		Trpv2	--	--	--
		Ephb6	O	O	--
		Plp1	nc	nc	--
		Flot1	--	--	--
		Plxnd1	O	O	--
		Thy1	--	--	--
		Chodl	--	--	--
		B4galt5	--	--	--
		Vstm2l	--	--	--
		Snap91	--	O	--
		Foxd1	--	--	--
		Ntf3	O	O	--
		Rtn4	nc	nc	--
		Crabp2	--	nc	--
		Arhgef28	--	--	--
		Vasp	nc	--	--
		Map1b	--	nc	--
		Scn1b	--	nc	--
		Chn1	--	O	--
		Trim46	--	--	--
		Rab21	--	--	--
		Dpysl2	--	--	--
		Ache	O	--	--
		B4galt6	--	--	--
		Pak3	--	nc	--
		Ifrd1	--	--	--
		Map1a	--	--	--
		Klk8	--	nc	--
		Ptpro	--	--	O
		Prkca	--	O	--
		Adarb1	--	nc	--
		Sema4g	nc	--	--
		Grin1	nc	O	--
		Sema4f	nc	--	--
		Map2k1	--	--	--
		Cdk5	nc	nc	--
		Sema4a	nc	O	--
		Map6	--	--	--
		Ablim1	--	nc	--
		Stxbp1	--	--	--
		Sema3f	nc	O	--
		Apbb1	--	nc	--
		Anapc2	--	--	--
		Olfm1	--	O	--
		Twf2	--	--	--
		Gap43	nc	O	--
		Trim32	--	--	--
		L1cam	nc	nc	--
		Mgll	--	--	--
		Atl1 (BCL11b)	--	--	--
		Epha7	nc	nc	--
		Pten	nc	nc	--
		Cdk5r1	nc	nc	--
		Rab11a	--	--	--
		Dclk1	--	nc	--
		Nefm	--	O	--
		Cnp	--	--	--
		Hdac6	nc	--	--
		Kif3a	--	--	--
		Flrt3	--	--	--
		Dbn1	--	--	--
		Crmp1	--	--	--
		Evl	nc	--	--
		Dpysl5	nc	O	--
		Pitpna	--	--	--
		Dst	nc	--	--
		Plxnc1	nc	--	--
		Rufy3	--	nc	--
		Hsp90ab1	--	O	--
		Nlgn3	--	nc	--
		Efnb3	--	O	--
		Slitrk5	--	nc	--
		Mark2	--	--	--
		Rab10	--	--	--
		Egr2	nc	--	--
		Shtn1	--	--	--
		Cttn			--
		Rtn4rl1	nc	nc	--
		Csf1r	nc	--	--
		Tnfrsf21	--	--	--
		Rab3a	nc	nc	--
		Casp3	nc	nc	--
		Usp33	--	--	--
		Nptn	--	--	--
		Jak2	--	nc	--
		Pafah1b1	--	--	--
		Tubb3	nc	nc	--
		Tbr1	nc	O	O
		Chl1	O	O	--
		Atp5g1	--	--	--
		Rnf165	--	--	--
		Ncam1	nc	--	--
		Klf7	nc	--	--
		Gdi1	--	--	--
		Aatk	nc	--	--
		Atp8a2	nc	nc	--
		Wnt7b	O	nc	--
		Sptbn4	nc	--	--
		Lrrc4c	--	--	--
		Grn	--	nc	--
		Rac1	nc	nc	--
		Ulk2	--	--	--
		Actr3	--	--	--
		Nrg1	nc	nc	--
		Cers2	--	--	--
		Gsk3b	nc	--	--
		Fgf13	--	nc	--
		Ephb4	nc	nc	--
		Smo	nc	nc	--
		Epha6	O	nc	--
		Tsc2	--	--	--
		Stxbp5	--	--	--
		Trak1	--	--	--
		Ptk2	nc	--	--
		Hsp90aa1	--	--	--
		Afg3l2	--	--	--
		Ephb2	nc	nc	--
		Mapk8ip3	nc	--	--
		Zswim8	--	--	--
		Tspan2	nc	nc	--
		Metrn	--	--	--
		Agrn	--	--	--
		Cntn2	nc	nc	--
		Myh10	nc	--	--
		Spg20	--	--	--
		Chrnb2	nc	nc	--
		Tubb2b	--	--	--
		Ephb3	nc	--	--
		Robo1	--	--	--
		Slit1	nc	nc	--
		App	nc	--	--
		Kif5c	nc	--	--
		Lmtk2	--	--	--
		Dab1	nc	O	--
		Boc	nc	--	--
		Apoe	nc	nc	--
		Sema4d	nc	--	--
		Arx	nc	caudal	--
		Nfasc	nc	--	--
		Dag1	--	--	--
		Taok2	--	--	--
		Rpl4	--	--	--
		Kremen1	--	O	--
		Neo1	nc	O	--
		Itgb1	nc	nc	--
		Camsap2	--	--	--
		Epha3	nc	nc	--
		Nrp1	nc	O	--
		Tnc	O	O	--
		Cdh2	nc	nc	--
		Bmpr1b	nc	--	--
		Islr2	nc	O	--
		Epha4	O	O	--
		Fxn	--	--	--
		Zswim4	--	--	--
		Llgl1	--	--	--
		Ptprs	--	--	--
		Etv1	nc	nc	O
		Nr4a2	O	O	--
		Cntn5	--	--	--
		Nfib	nc	--	--
		Efnb1	nc	nc	--
		Fgfr2	nc	nc	--
		Wnt5a	nc	nc	--
		Tgfb2	nc	nc	--
		Golga4	--	--	--
		Fn1	caudal	nc	--
		Vim	--	O	--
		Fezf2	nc	O	--
		Sema4b	nc	nc	--
		Vangl2	--	--	--
		Ptpn11	--	nc	--
		Dhfr	--	--	--
		Nrn1	nc	nc	--
		Rnd2	--	nc	--
		Klf4	nc	--	--
		Dlx5	nc	nc	--
		Dscaml1	nc	nc	--
		Ptprz1	nc	O	--
		Nr2e1	nc	nc	--
		Tenm2	--	--	--
		Unc5d	nc	nc	--
		Lhx2	nc	nc	--
		Gas1	nc	O	--
		Sema3c	nc	nc	--
		Notch1	nc	nc	--
		Dcc	nc	nc	--
		Gli2	nc	nc	--
		Sema5a	nc	O	O
		Lpar3	--	--	--
		Sema5b	nc	--	--
		Gli3	--	--	--
		Pax6	nc	nc	O

### Sheet: Mouse Summary
		GO
category	classification	axon guidance	axon development	axon guidance receptor	negative regulation of axon extension involved in axon guidance	negative regulation of axon guidance	semaphorin-plexin signaling pathway involved in axon guidance	total	ratio of A-P genes (%)
all DEx genes	A-P gradient	25	37	2				62	30
	not clear	51	90	4				141
	not reported	16	69	1				85
DEx genes shared by at least two regions	A-P gradient	6	13		1	1		21	32.8
	not clear	8	27		4	4		43
	not reported	6	21		0	0		27
specific to mPFC	A-P gradient		15				3	18	34.6
	not clear		33				1	34
	not reported		18				0	18

### Sheet: Human PFC
GO	Gene
axon guidance	NTN4
	SEMA3C
	NRP1
	FZD3
	WNT3
	PTPRO
	B3GNT2
	BDNF
axon development	TNC
	MAP3K13
	NTN4
	SEMA3C
	NRP1
	FZD3
	PTN
	WNT3
	PTPRO
	B3GNT2
	BDNF
	POU3F2 (Brn2)
