## Supplementary Table 5 for "Regulation of Prefrontal Patterning, Connectivity and Synaptogenesis by Retinoic Acid"

### Sheet: Sheet2
oligo name	use	sequence
Cyp26b1-KOsgRNA1-top	sgRNA synthesis	caccgTCCTGCCTGCTCACCGGCGG
Cyp26b1-KOsgRNA1-bottom	sgRNA synthesis	aaacCCGCCGGTGAGCAGGCAGGAc
Cyp26b1-KOsgRNA2-top	sgRNA synthesis	caccgATGACAGTGTTAGCGCCGGC
Cyp26b1-KOsgRNA2-bottom	sgRNA synthesis	aaacGCCGGCGCTAACACTGTCATc
T7-Cyp26b1-KOsgRNA1	sgRNA synthesis	gaaattaatacgactcactatagggagaTCCTGCCTGCTCACCGGCGG
T7-Cyp26b1-sgRNA2	sgRNA synthesis	gaaattaatacgactcactatagggagaATGACAGTGTTAGCGCCGGC
RXRg-KOsgRNA1-top	sgRNA synthesis	caccgCTCACATGCACGCGCCTTGC
RXRg-KOsgRNA1-bottom	sgRNA synthesis	aaacGCAAGGCGCGTGCATGTGAGc
RXRg-KOsgRNA2-top	sgRNA synthesis	caccgCAGGCTGCACGCGACTCTAT
RXRg-KOsgRNA2-bottom	sgRNA synthesis	aaacATAGAGTCGCGTGCAGCCTGc
T7-RXRg-KOsgRNA1	sgRNA synthesis	gaaattaatacgactcactatagggagaCTCACATGCACGCGCCTTGC
T7-RXRg-KOsgRNA2	sgRNA synthesis	gaaattaatacgactcactatagggagaCAGGCTGCACGCGACTCTAT
RARb-KOsgRNA1-top	sgRNA synthesis	caccgGCCCCACTGTTGAGGTTGAT
RARb-KOsgRNA1-bottom	sgRNA synthesis	aaacATCAACCTCAACAGTGGGGCc
RARb-KOsgRNA2-top	sgRNA synthesis	caccgCTCCTGCTATCCAGACCGCC
RARb-KOsgRNA2-bottom	sgRNA synthesis	aaacGGCGGTCTGGATAGCAGGAGc
T7-RARb-KOsgRNA1	sgRNA synthesis	gaaattaatacgactcactatagggagaGCCCCACTGTTGAGGTTGAT
T7-RARb-KOsgRNA2	sgRNA synthesis	gaaattaatacgactcactatagggagaCTCCTGCTATCCAGACCGCC
gtCyp26b1F1	genotyping	GCCAATCAGGAGGATGAGTACAAG
gtCyp26b1R1	genotyping	GATCAGTGACAGAAAGAGGGACGTG
gtCyp26b1-intF	genotyping	GAGAGAAATGCACTACCGGATGAG
gtCyp26b1-intR	genotyping	CAGAACAGCTCCAAGCATCCTT
gtRXRgF2	genotyping	CACCTTGTGTTCTTGTCCCATG
gtRXRgR2	genotyping	CACAGAGACTGAGGAATGTACCAAC
gtRXRgintF2	genotyping	TGAGTTCGAGTGAGCCTCCTTTAC
gtRXRgintR2	genotyping	GAATTAACCTGCCTGTGCCCAA
gtRARgF	genotyping
gtRARgR	genotyping
gtRARbintF	genotyping	TCAGATGCACAATGCTGGCTTC
gtRARbintR	genotyping	CCATACTTTATTCCAGCCCACCAG
qPCR-RARa-F	quantitative PCR	GGAGAAGGCAGTGACTCTGTGG
qPCR-RARa-R	quantitative PCR	GAGGGCAGTCCATCTTGGGT
qPCR-RARb-F	quantitative PCR	GAGAACAGTGGAGTCAGTCAGTC
qPCR-RARb-R	quantitative PCR	GCTGGAAATGTCTCACTGCA
qPCR-RARg-F	quantitative PCR	CTAACTGGCTCCCTCTACAGTC
qPCR-RARg-R	quantitative PCR	CTTCTGGTAGGTGTGCAGCA
qPCR-RXRa-F	quantitative PCR	GAGGGACTTGGAGCTGAACC
qPCR-RXRa-R	quantitative PCR	CAGTCACACCAGGACAGCCA
qPCR-RXRb-F	quantitative PCR	GCCCTACAGCTCTTCCCTAGTC
qPCR-RXRb-R	quantitative PCR	CACTTGCTCCCAGCCTAGCT
qPCR-RXRg-F	quantitative PCR
qPCR-RXRg-R	quantitative PCR
qPCR-Cbln2-F	quantitative PCR	TGACCCTCAGATGGATTGCAC
qPCR-Cbln2-R	quantitative PCR	CTGCTGGGCTCTTGCTTTAAGC
qPCR-TBP-F	quantitative PCR	GTGATGTGAAGTTCCCCATAAGG
qPCR-TBP-R	quantitative PCR	CTACTGAACTGCTGGTGGGGTCA
